# A new method for detecting mixed *Mycobacterium tuberculosis* infection and reconstructing constituent strains provides insights into transmission

**DOI:** 10.1101/2024.04.26.591283

**Authors:** Benjamin Sobkowiak, Patrick Cudahy, Melanie H. Chitwood, Taane G. Clark, Caroline Colijn, Louis Grandjean, Katharine S. Walter, Valeriu Crudu, Ted Cohen

**Affiliations:** Department of Epidemiology of Microbial Disease, Yale School of Public Health, 60 College Street, New Haven, CT, USA; Department of Infection, Immunity and Inflammation, Institute of Child Health, University College London, London, UK; Division of Infectious Diseases, Department of Internal Medicine, Yale School of Medicine, New Haven, CT, USA; Faculty of Infectious and Tropical Diseases, London School of Hygiene and Tropical Medicine, UK; Faculty of Epidemiology and Public Health, London School of Hygiene and Tropical Medicine, UK; Department of Mathematics, Simon Fraser University, 8888 University Drive West, Burnaby, BC, Canada; Division of Epidemiology, University of Utah, Salt Lake City, UT, USA; Phthisiopneumology Institute, Strada Constantin Vârnav 13, Chisinau, Republic of Moldova

## Abstract

**Background:** Mixed infection with multiple strains of the same pathogen in a single host can present clinical and analytical challenges. Whole genome sequence (WGS) data can identify signals of multiple strains in samples, though the precision of previous methods can be improved. Here, we present **MixInfect2,** a new tool to accurately detect mixed samples from *Mycobacterium tuberculosis* WGS data. We then evaluate three approaches for reconstructing the underlying mixed constituent strain sequences. This allows these samples to be included in downstream analysis to gain insights into the epidemiology and transmission of mixed infections.

**Methods:** We employed a Gaussian mixture model to cluster allele frequencies at mixed sites (hSNPs) in each sample to identify signals of multiple strains. Building upon our previous tool, MixInfect, we increased the accuracy of classifying *in vitro* mixed samples through multiple improvements to the bioinformatic pipeline. Major and minor proportion constituent strains were reconstructed using three approaches and assessed by comparing the estimated sequence to the known constituent strain sequence. Lastly, mixed infections in a real-world *Mycobacterium tuberculosis* population from Moldova were detected with MixInfect2 and clusters of recent transmission that included major and minor constituent strains were built.

**Results:** All 36/36 *in vitro* mixed and 12/12 non-mixed samples were correctly classified with MixInfect2, and major strain proportions estimated with high accuracy, outperforming previous tools. Reconstructed major strain sequences closely matched the true constituent sequence by taking the allele at the highest frequency at hSNPs, while the best performing approach to reconstruct the minor proportion strain sequence was identifying the closest non-mixed isolate in the same population, though no approach was effective when the minor strain proportion was at 5%. Finally, fewer mixed infections were identified in Moldova than previous estimates (6.6% vs 17.4%) and we found multiple instances where the constituent strains of mixed samples were present in transmission clusters.

**Conclusions:** MixInfect2 accurately detects samples with evidence of mixed infection from WGS data and provides an excellent estimate of the mixture proportions. While there are limitations in reconstructing the constituent strain sequences of mixed samples, we present recommendations for the best approach to include these isolates in further analyses.
