## Supplementary file for "A new method for detecting mixed *Mycobacterium tuberculosis* infection and reconstructing constituent strains provides insights into transmission"

### Sheet: Moldova_mixed_samples
SampleName	hSNPs	TotalSNPs	Proportion.hSNPs/totalSNPs	No.strains.in.Mix	Major.strain.proportion	Major.Strain.Lineage	Major.Strain.Subineage	Minor.Strain.Lineage	Minor.Strain.Sublineage
TB-333-5529-19_S64	55	1127	4.88021	2	0.885082	Lineage2	lineage2.2	Lineage2	lineage2.2
TB-111-4797-19_S270	159	1194	13.3166	2	0.862828	Lineage2	lineage2.2	Lineage2	lineage2.2
TB-333-3340-19-138_S49	185	1225	15.102	2	0.749739	Lineage2	lineage2.2	Lineage2	lineage2.2
TB-444-3896-18_S126	167	1208	13.8245	2	0.746127	Lineage2	lineage2.2	Lineage2	lineage2.2
TB-MoldovaSeq-DNA111-1555_S112	144	1209	11.9107	2	0.745381	Lineage2	lineage2.2	Lineage2	lineage2.2
TB-444-3964-18_S48	172	1212	14.1914	2	0.738928	Lineage2	lineage2.2	Lineage2	lineage2.2
TB-444-3371-18_S45	175	1216	14.3914	2	0.735935	Lineage2	lineage2.2	Lineage2	lineage2.2
TB-444-5530-19_S42	193	1229	15.7038	2	0.679046	Lineage2	lineage2.2	Lineage2	lineage2.2
TB-222-2259-19_S210	99	1214	8.15486	2	0.67466	Lineage2	lineage2.2	Lineage2	lineage2.2
TB-444-3817-18_S133	152	1194	12.7303	2	0.641464	Lineage2	lineage2.2	Lineage2	lineage2.2
TB-MoldovaSeq-DNA0282-3887_S92	134	920	14.5652	2	0.60059	Lineage2	lineage2.2	Lineage2	lineage2.2
TB-MoldovaSeq-DNA045-570_S45	725	1241	58.4206	2	0.882072	Lineage4	lineage4.2	Lineage2	lineage2.2
TB-MoldovaSeq-DNA063-1115_S63	364	705	51.6312	2	0.880323	Lineage4	lineage4.8	Lineage2	lineage2.2
TB-444-5488-18_S35	932	1323	70.446	2	0.873059	Lineage4	lineage4.3	Lineage2	lineage2.2
TB-111-12030-18_S138	944	1196	78.9298	2	0.872995	Lineage4	lineage4.8	Lineage2	lineage2.2
TB-111-13893-18_S87	1081	1500	72.0667	2	0.818154	Lineage4	lineage4.1	Lineage2	lineage2.2
TB-333-1612-19_S46	1038	1281	81.0304	2	0.814242	Lineage4	lineage4.8	Lineage2	lineage2.2
TB-222-5911-19_S256	1073	1318	81.4112	2	0.771393	Lineage4	lineage4.8	Lineage2	lineage2.2
TB-111-2594-19_S143	1104	1515	72.8713	2	0.761227	Lineage4	lineage4.1	Lineage2	lineage2.2
TB-222-660-18_S66	1087	1439	75.5386	2	0.759826	Lineage4	lineage4.3	Lineage2	lineage2.2
TB-333-1044-19_S51	1067	1483	71.9488	2	0.754391	Lineage4	lineage4.2	Lineage2	lineage2.2
TB-111-20001-18_S6	1094	1508	72.5464	2	0.746983	Lineage4	lineage4.2	Lineage2	lineage2.2
TB-111-274-19_S256	1077	1491	72.2334	2	0.741994	Lineage4	lineage4.2	Lineage2	lineage2.2
TB-111-14934-18_S253	1081	1321	81.8319	2	0.729796	Lineage4	lineage4.8	Lineage2	lineage2.2
TB-111-8884-18_S60	1085	1326	81.825	2	0.723353	Lineage4	lineage4.8	Lineage2	lineage2.2
TB-444-4303-18_S110	1084	1499	72.3149	2	0.721235	Lineage4	lineage4.2	Lineage2	lineage2.2
TB-MoldovaSeq-DNA0289-4185_S292	1079	1494	72.2222	2	0.645456	Lineage4	lineage4.2	Lineage2	lineage2.2
TB-111-13950-18_S77	1421	1660	85.6024	2	0.634824	Lineage4	lineage4.8	Lineage2	lineage2.2
TB-222-1272-18_S103	1099	1339	82.0762	2	0.602355	Lineage4	lineage4.8	Lineage2	lineage2.2
TB-222-147-18_S83	579	1254	46.1722	2	0.898698	Lineage2	lineage2.2	Lineage4	lineage4.2
TB-111-4702-19_S5	37	1122	3.29768	2	0.896652	Lineage2	lineage2.2	Lineage4	lineage4.1
TB-444-4990-18_S103	104	1150	9.04348	2	0.896459	Lineage2	lineage2.2	Lineage4	lineage4.1
TB-222-3869-18_S209	34	1134	2.99824	2	0.893772	Lineage2	lineage2.2	Lineage4	lineage4.1
TB-111-18741-18_S88	46	1137	4.04573	2	0.884806	Lineage2	lineage2.2	Lineage4	lineage4.1
TB-111-15782-18_S31	110	1137	9.67458	2	0.884616	Lineage2	lineage2.2	Lineage4	lineage4.1
TB-111-8603-19_S107	67	1184	5.65878	2	0.880743	Lineage2	lineage2.2	Lineage4	lineage4.8
TB-111-5633-19_S78	205	1160	17.6724	2	0.88051	Lineage2	lineage2.2	Lineage4	lineage4.2
TB-333-5492-19_S82	55	1126	4.88455	2	0.879796	Lineage2	lineage2.2	Lineage4	lineage4.1
TB-111-1410-18-138_S155	645	1313	49.1241	2	0.878878	Lineage2	lineage2.2	Lineage4	lineage4.2
TB-111-12039-18_S255	894	1401	63.8116	2	0.871973	Lineage2	lineage2.2	Lineage4	lineage4.2
TB-111-19945-18_S91	48	1126	4.26288	2	0.871365	Lineage2	lineage2.2	Lineage4	lineage4.1
TB-111-14831-19_S109	778	1379	56.4177	2	0.869925	Lineage2	lineage2.2	Lineage4	lineage4.2
TB-333-3247-19_S66	110	1130	9.73451	2	0.860216	Lineage2	lineage2.2	Lineage4	lineage4.1
TB-111-1068-19_S47	50	1151	4.34405	2	0.847919	Lineage2	lineage2.2	Lineage4	lineage4.1
TB-111-1049-18-138_S153	1063	1314	80.898	2	0.826113	Lineage2	lineage2.2	Lineage4	lineage4.8
TB-MoldovaSeq-DNA0291-5375_S294	1084	1506	71.9788	2	0.803672	Lineage2	lineage2.2	Lineage4	lineage4.2
TB-111-20451-19_S48	1064	1486	71.6016	2	0.772419	Lineage2	lineage2.2	Lineage4	lineage4.2
TB-111-19374-19_S36	1094	1514	72.2589	2	0.766251	Lineage2	lineage2.2	Lineage4	lineage4.2
TB-111-7206-18_S174	1034	1450	71.3103	2	0.739406	Lineage2	lineage2.2	Lineage4	lineage4.1
TB-111-8500-19_S184	30	1134	2.6455	2	0.727388	Lineage2	lineage2.2	Lineage4	lineage4.1
TB-444-3403-18_S18	1382	1620	85.3086	2	0.725417	Lineage2	lineage2.2	Lineage4	lineage4.3
TB-MoldovaSeq-DNA074-473_S74	1128	1539	73.2943	2	0.719426	Lineage2	lineage2.2	Lineage4	lineage4.2
TB-DNA0361_S218	1079	1495	72.1739	2	0.715041	Lineage2	lineage2.2	Lineage4	lineage4.2
TB-111-10460-18_S38	27	1145	2.35808	2	0.711637	Lineage2	lineage2.2	Lineage4	lineage4.7
TB-444-3134-18_S207	1118	1530	73.0719	2	0.69647	Lineage2	lineage2.2	Lineage4	lineage4.2
TB-444-5116-19_S70	12	660	1.81818	2	0.898649	Lineage4	lineage4.3	Lineage4	lineage4.4
TB-444-3910-18_S187	183	818	22.3716	2	0.894127	Lineage4	lineage4.1	Lineage4	lineage4.1
TB-111-15298-18_S76	75	472	15.8898	2	0.889612	Lineage4	lineage4.8	Lineage4	lineage4.8
TB-111-13485-18_S172	224	790	28.3544	2	0.888866	Lineage4	lineage4.1	Lineage4	lineage4.8
TB-111-8323-18_S53	22	777	2.8314	2	0.887203	Lineage4	lineage4.2	Lineage4	lineage4.1
TB-111-1271-18_S284	20	435	4.5977	2	0.887159	Lineage4	lineage4.8	Lineage4	lineage4.7
TB-111-17320-19_S11	121	729	16.5981	2	0.886134	Lineage4	lineage4.3	Lineage4	lineage4.4
TB-111-18472-18_S112	83	812	10.2217	2	0.881709	Lineage4	lineage4.2	Lineage4	lineage4.1
TB-111-24233-18F_S232	57	793	7.18789	2	0.881349	Lineage4	lineage4.2	Lineage4	lineage4.2
TB-111-3644-19_S20	118	808	14.604	2	0.880413	Lineage4	lineage4.2	Lineage4	lineage4.2
TB-111-15822-18_S73	26	806	3.22581	2	0.880181	Lineage4	lineage4.2	Lineage4	lineage4.1
TB-222-7079-18_S131	24	429	5.59441	2	0.880165	Lineage4	lineage4.8	Lineage4	lineage4.8
TB-333-3785-19_S142	31	453	6.84327	2	0.879496	Lineage4	lineage4.8	Lineage4	lineage4.8
TB-111-1118-18_S266	30	467	6.42398	2	0.879317	Lineage4	lineage4.8	Lineage4	lineage4.1
TB-333-3831-19_S155	37	470	7.87234	2	0.876671	Lineage4	lineage4.8	Lineage4	lineage4.8
TB-111-24021-18F_S231	25	737	3.39213	2	0.875486	Lineage4	lineage4.1	Lineage4	lineage4.1
TB-333-175-19_S281	29	795	3.6478	2	0.874704	Lineage4	lineage4.2	Lineage4	lineage4.1
TB-111-14228-18_S17	28	423	6.61939	2	0.874356	Lineage4	lineage4.8	Lineage4	lineage4.8
TB-444-2285-18_S199	653	1014	64.3984	2	0.874328	Lineage4	lineage4.3	Lineage4	lineage4.1
TB-111-9453-19_S124	23	450	5.11111	2	0.867806	Lineage4	lineage4.8	Lineage4	lineage4.8
TB-111-1413-18_S273	40	749	5.34045	2	0.862014	Lineage4	lineage4.1	Lineage4	lineage4.1
TB-333-5195-19_S52	118	495	23.8384	2	0.857353	Lineage4	lineage4.8	Lineage4	lineage4.4
TB-333-3941-19_S275	39	445	8.76404	2	0.854511	Lineage4	lineage4.8	Lineage4	lineage4.1
TB-MoldovaSeq-DNA177-2284_S178	30	467	6.42398	2	0.85387	Lineage4	lineage4.8	Lineage4	lineage4.8
TB-111-20131-18_S159	736	979	75.1788	2	0.848796	Lineage4	lineage4.8	Lineage4	lineage4.2
TB-111-2208-19_S176	646	897	72.0178	2	0.847826	Lineage4	lineage4.8	Lineage4	lineage4.2
TB-333-4429-19_S183	30	439	6.83371	2	0.845372	Lineage4	lineage4.8	Lineage4	lineage4.8
TB-111-880-19_S91	723	963	75.0779	2	0.842299	Lineage4	lineage4.8	Lineage4	lineage4.2
TB-111-1566-18-138_S161	234	531	44.0678	2	0.836284	Lineage4	lineage4.8	Lineage4	lineage4.8
TB-111-5939-19_S148	14	448	3.125	2	0.812315	Lineage4	lineage4.8	Lineage4	lineage4.8
TB-111-8106-19_S168	691	838	82.4582	2	0.801529	Lineage4	lineage4.9	Lineage4	lineage4.1
TB-222-1904-19-138_S19	721	1080	66.7593	2	0.799436	Lineage4	lineage4.2	Lineage4	lineage4.3
TB-111-216-19_S267	686	1093	62.763	2	0.79073	Lineage4	lineage4.1	Lineage4	lineage4.2
TB-222-5612-19_S272	693	1056	65.625	2	0.777106	Lineage4	lineage4.3	Lineage4	lineage4.1
TB-111-6654-19_S46	80	796	10.0503	2	0.763428	Lineage4	lineage4.2	Lineage4	lineage4.2
TB-111-620-18-138_S169	712	956	74.477	2	0.758705	Lineage4	lineage4.1	Lineage4	lineage4.8
TB-111-903-19_S92	31	788	3.93401	2	0.720971	Lineage4	lineage4.2	Lineage4	lineage4.2
TB-222-569-19_S20	48	795	6.03774	2	0.708395	Lineage4	lineage4.2	Lineage4	lineage4.2
TB-MoldovaSeq-DNA0319-5657_S322	709	952	74.4748	2	0.698126	Lineage4	lineage4.8	Lineage4	lineage4.1
TB-111-3153-19_S111	39	447	8.72483	2	0.690291	Lineage4	lineage4.8	Lineage4	lineage4.1
TB-111-8431-18_S66	257	555	46.3063	2	0.682326	Lineage4	lineage4.8	Lineage4	lineage4.8
TB-444-4755-19_S51	758	997	76.0281	2	0.670842	Lineage4	lineage4.2	Lineage4	lineage4.8
TB-333-3248-19_S77	18	464	3.87931	2	0.655163	Lineage4	lineage4.8	Lineage4	lineage4.8
TB-111-4951-19_S4	255	1937	13.1647	2	0.887448	M.bovis	La1.2	Lineage4	lineage4.1
TB-DNA0377_S234	505	1136	44.4542	2	0.960055	Lineage2	lineage2.2
TB-111-10693-18_S43	265	1152	23.0035	2	0.941745	Lineage2	lineage2.2
TB-111-4790-19_S95	27	1129	2.3915	2	0.940448	Lineage2	lineage2.2
TB-444-2046-18_S28	39	1134	3.43915	2	0.919701	Lineage2	lineage2.2
TB-111-19502-18_S100	23	1103	2.08522	2	0.906919	Lineage2	lineage2.2
TB-333-3399-19_S68	26	1140	2.2807	2	0.90688	Lineage2	lineage2.2
TB-333-4790-19_S226	325	1178	27.5891	2	0.906154	Lineage2	lineage2.2
TB-111-16154-18_S89	22	1125	1.95556	2	0.900896	Lineage2	lineage2.2
TB-222-2257-19_S81	33	1134	2.91005	2	0.870384	Lineage2	lineage2.2
TB-111-15072-18-138_S69	196	1320	14.8485	2	0.816273	Lineage2	lineage2.2
TB-222-1360-19-138_S2	185	1319	14.0258	2	0.799648	Lineage2	lineage2.2
TB-DNA0373_S230	96	774	12.4031	2	0.93795	Lineage4	lineage4.2
TB-333-1983-19_S47	25	800	3.125	2	0.929054	Lineage4	lineage4.2
TB-111-1672-18-138_S166	37	800	4.625	2	0.911698	Lineage4	lineage4.2
TB-111-11429-19_S253	45	807	5.57621	2	0.907944	Lineage4	lineage4.2
TB-111-5970-19_S133	29	746	3.8874	2	0.904034	Lineage4	lineage4.1
TB-444-4775-18_S28	593	979	60.572	2	0.903022	Lineage4	lineage4.2
TB-222-2968-18_S48	16	773	2.06986	2	0.901681	Lineage4	lineage4.2
TB-444-4737-19_S52	75	829	9.04704	2	0.880223	Lineage4	lineage4.1
TB-333-818-19_S205	548	1315	41.673	2	0.873113	Lineage4	lineage4.2
TB-111-5581-19_S178	50	468	10.6838	2	0.868699	Lineage4	lineage4.8
TB-444-5217-19_S90	87	757	11.4927	2	0.856978	Lineage4	lineage4.3
TB-111-9974-18_S76	601	1025	58.6341	2	0.855081	Lineage4	lineage4.8
TB-111-18854-18-138_S26	168	961	17.4818	2	0.825321	Lineage4	lineage4.2
TB-111-6552-19-138_S32	153	919	16.6485	2	0.822885	Lineage4	lineage4.2
TB-111-1249-19-138_S41	192	971	19.7734	2	0.810653	Lineage4	lineage4.2
TB-111-5210-19_S14	2427	3185	76.2009	2	0.776662	Lineage4	lineage4.2
TB-111-19304-18_S128	12	42	28.5714	2	0.741177	Lineage4	lineage4.9
TB-111-17639-18_S88	18	794	2.267	2	0.666667	Lineage4	lineage4.2
TB-111-8032-19-138_S44	124	796	15.5779	2	0.612601	Lineage4	lineage4.3
TB-MoldovaSeq-DNA0280-4609_S90	652	891	73.1762	2	0.594567
TB-222-1520-19-138_S5	84	504	16.6667	2	0.58945
TB-111-284-18_S244	18	661	2.72315	2	0.579997
TB-111-14517-18_S184	1065	1480	71.9595	2	0.575741
TB-333-3333-19_S58	29	675	4.2963	2	0.574149
TB-111-3074-19-138_S60	1086	1498	72.4967	2	0.569789
TB-333-2090-19_S8	1087	1497	72.6119	2	0.568231
TB-111-6092-19_S260	1100	1515	72.6073	2	0.563675
TB-111-18660-18-138_S11	95	755	12.5828	2	0.558256
TB-111-14611-19_S157	1079	1494	72.2222	2	0.521534
TB-111-20799-18_S33	19	810	2.34568	2	0.5
TB-444-5604-19_S64	1100	1512	72.7513	2	0.5
TB-333-1942-19_S116	1108	1519	72.9427	2	0.5
TB-MoldovaSeq-DNA110-1468_S111	739	1095	67.4886	2	0.5
TB-111-19697-18_S75	645	887	72.717	2	0.5
TB-111-18545-19_S18	1071	1309	81.8182	2	0.5
TB-111-19997-18_S160	691	931	74.2213	2	0.5

### Sheet: Moldova_mixed_clusters
Cluster.Name	No.in.Cluster	Major.strains.in.Cluster	Minor.strains.in.Cluster
cluster_212	130	6	9
cluster_221	66	2	1
cluster_119	21	3	0
cluster_8	17	1	2
cluster_92	16	0	2
cluster_229	15	0	14
cluster_224	14	2	2
cluster_75	10	1	0
cluster_178	8	1	0
cluster_47	8	0	1
cluster_54	8	0	1
cluster_7	7	1	0
cluster_183	6	0	1
cluster_2	6	1	1
cluster_59	6	0	4
cluster_267	5	1	0
cluster_71	5	0	3
cluster_185	4	0	1
cluster_208	4	0	1
cluster_230	4	0	3
cluster_3	4	0	1
cluster_55	4	1	0
cluster_110	3	1	0
cluster_140	3	0	1
cluster_145	3	0	1
cluster_159	3	1	0
cluster_169	3	0	1
cluster_170	3	0	1
cluster_211	3	0	1
cluster_218	3	1	0
cluster_240	3	0	2
cluster_251	3	0	2
cluster_252	3	0	2
cluster_256	3	0	1
cluster_4	3	1	0
cluster_41	3	0	1
cluster_56	3	1	0
cluster_67	3	1	0
cluster_86	3	0	1
cluster_227	2	0	1
cluster_228	2	0	1
cluster_231	2	1	0
cluster_232	2	0	1
cluster_233	2	0	1
cluster_234	2	0	1
cluster_235	2	0	1
cluster_236	2	0	1
cluster_237	2	0	1
cluster_238	2	0	1
cluster_239	2	1	0
cluster_241	2	1	0
cluster_242	2	1	0
cluster_243	2	1	0
cluster_244	2	0	1
cluster_245	2	2	0
cluster_246	2	0	1
cluster_247	2	2	0
cluster_248	2	1	0
cluster_249	2	0	1
cluster_250	2	0	1
cluster_253	2	0	1
cluster_254	2	1	0
cluster_255	2	0	1
cluster_257	2	0	1
cluster_258	2	1	0
cluster_259	2	1	0
cluster_260	2	0	1
cluster_261	2	1	0
cluster_262	2	0	1
cluster_263	2	0	1
cluster_264	2	0	1
cluster_265	2	1	0
cluster_266	2	0	1
cluster_268	2	0	1
cluster_269	2	0	1
cluster_270	2	0	1
cluster_271	2	1	0
cluster_272	2	0	1
cluster_273	2	0	1
cluster_274	2	0	1
cluster_275	2	1	0
cluster_276	2	1	0
cluster_277	2	0	1
cluster_278	2	0	1
cluster_279	2	0	1
cluster_280	2	0	1
cluster_281	2	0	1
cluster_282	2	0	1
cluster_283	2	0	1
cluster_284	2	0	1

### Sheet: MaskedRegions
START	STOP	CDS	Name	LocusTag
105324	106715	PE/PPE	PPE1	Rv0096
131382	132872	PE/PPE	PE_PGRS1	Rv0109
149533	150996	PE/PPE	PE_PGRS2	Rv0124
177543	179309	PE/PPE	PE1	Rv0151c
179319	180896	PE/PPE	PE2	Rv0152c
187433	188839	PE/PPE	PE3	Rv0159c
188931	190439	PE/PPE	PE4	Rv0160c
307877	309547	PE/PPE	PPE2	Rv0256c
333437	336310	PE/PPE	PE_PGRS3	Rv0278c
336560	339073	PE/PPE	PE_PGRS4	Rv0279c
339364	340974	PE/PPE	PPE3	Rv0280
349624	349932	PE/PPE	PE5	Rv0285
349935	351476	PE/PPE	PPE4	Rv0286
351525	351818	PE/PPE	esxG	Rv0287
361334	363109	PE/PPE	PE_PGRS5	Rv0297
366150	372764	PE/PPE	PPE5	Rv0304c
372820	375711	PE/PPE	PPE6	Rv0305c
399535	400050	PE/PPE	PE6	Rv0335c
424269	424694	PE/PPE	PPE7	Rv0354c
424777	434679	PE/PPE	PPE8	Rv0355c
467459	468001	PE/PPE	PPE9	Rv0388c
530751	532214	PE/PPE	PPE10	Rv0442c
543174	544730	PE/PPE	PPE11	Rv0453
622793	624577	PE/PPE	PE_PGRS6	Rv0532
671996	675916	PE/PPE	PE_PGRS7	Rv0578c
832981	833508	PE/PPE	PE_PGRS8	Rv0742
835701	838052	PE/PPE	PE_PGRS9	Rv0746
838451	840856	PE/PPE	PE_PGRS10	Rv0747
846159	847913	PE/PPE	PE_PGRS11	Rv0754
848103	850040	PE/PPE	PPE12	Rv0755c
924951	925364	PE/PPE	PE_PGRS12	Rv0832
925361	927610	PE/PPE	PE_PGRS13	Rv0833
927837	930485	PE/PPE	PE_PGRS14	Rv0834c
968424	970244	PE/PPE	PE_PGRS15	Rv0872c
976872	978203	PE/PPE	PPE13	Rv0878c
1020058	1021329	PE/PPE	PPE14	Rv0915c
1021344	1021643	PE/PPE	PE7	Rv0916c
1090373	1093144	PE/PPE	PE_PGRS16	Rv0977
1093361	1094356	PE/PPE	PE_PGRS17	Rv0978c
1095078	1096451	PE/PPE	PE_PGRS18	Rv0980c
1130191	1131111	PE/PPE	ispE	Rv1011
1161297	1162472	PE/PPE	PPE15	Rv1039c
1162549	1163376	PE/PPE	PE8	Rv1040c
1188421	1190424	PE/PPE	PE_PGRS19	Rv1067c
1190757	1192148	PE/PPE	PE_PGRS20	Rv1068c
1211560	1213863	PE/PPE	PE_PGRS21	Rv1087
1214513	1214947	PE/PPE	PE9	Rv1088
1214769	1215131	PE/PPE	PE10	Rv1089
1216469	1219030	PE/PPE	PE_PGRS22	Rv1091
1262272	1264128	PE/PPE	PPE16	Rv1135c
1298764	1299804	PE/PPE	PPE17	Rv1168c
1299822	1300124	PE/PPE	lipX	Rv1169c
1301755	1302681	PE/PPE	PE12	Rv1172c
1339003	1339302	PE/PPE	PE13	Rv1195
1339349	1340524	PE/PPE	PPE18	Rv1196
1357293	1357625	PE/PPE	PE14	Rv1214c
1384989	1386677	PE/PPE	PE_PGRS23	Rv1243c
1488154	1489965	PE/PPE	PE_PGRS24	Rv1325c
1532443	1533633	PE/PPE	PPE19	Rv1361c
1561464	1561772	PE/PPE	PE15	Rv1386
1561769	1563388	PE/PPE	PPE20	Rv1387
1572127	1573857	PE/PPE	PE_PGRS25	Rv1396c
1606386	1607972	PE/PPE	PE16	Rv1430
1618209	1619684	PE/PPE	PE_PGRS26	Rv1441c
1630638	1634627	PE/PPE	PE_PGRS27	Rv1450c
1636004	1638229	PE/PPE	PE_PGRS28	Rv1452c
1655609	1656721	PE/PPE	PE_PGRS29	Rv1468c
1751297	1753333	PE/PPE	PPE21	Rv1548c
1855764	1856696	PE/PPE	PE17	Rv1646
1862347	1865382	PE/PPE	PE_PGRS30	Rv1651c
1931497	1932654	PE/PPE	PPE22	Rv1705c
1932694	1933878	PE/PPE	PPE23	Rv1706c
1981614	1984775	PE/PPE	PPE24	Rv1753c
1989833	1992577	PE/PPE	wag22	Rv1759c
2000614	2002470	PE/PPE	PE_PGRS31	Rv1768
2025301	2026398	PE/PPE	PPE25	Rv1787
2026477	2026776	PE/PPE	PE18	Rv1788
2026790	2027971	PE/PPE	PPE26	Rv1789
2028425	2029477	PE/PPE	PPE27	Rv1790
2029904	2030203	PE/PPE	PE19	Rv1791
2039453	2041420	PE/PPE	PPE28	Rv1800
2042001	2043272	PE/PPE	PPE29	Rv1801
2043384	2044775	PE/PPE	PPE30	Rv1802
2044923	2046842	PE/PPE	PE_PGRS32	Rv1803c
2048072	2048371	PE/PPE	PE20	Rv1806
2048398	2049597	PE/PPE	PPE31	Rv1807
2049921	2051150	PE/PPE	PPE32	Rv1808
2051282	2052688	PE/PPE	PPE33	Rv1809
2061178	2062674	PE/PPE	PE_PGRS33	Rv1818c
2087971	2089518	PE/PPE	PE_PGRS34	Rv1840c
2162932	2167311	PE/PPE	PPE34	Rv1917c
2167649	2170612	PE/PPE	PPE35	Rv1918c
2226244	2227920	PE/PPE	PE_PGRS35	Rv1983
2356729	2358033	PE/PPE	PE_PGRS36	Rv2098c
2358033	2358206	PE/PPE	PE21	Rv2099c
2367359	2367655	PE/PPE	PE22	Rv2107
2367711	2368442	PE/PPE	PPE36	Rv2108
2381071	2382492	PE/PPE	PPE37	Rv2123
2387202	2387972	PE/PPE	PE_PGRS37	Rv2126c
2423240	2424838	PE/PPE	PE_PGRS38	Rv2162c
2600731	2601879	PE/PPE	PE23	Rv2328
2617667	2618908	PE/PPE	PE_PGRS39	Rv2340c
2632923	2634098	PE/PPE	PPE38	Rv2352c
2634528	2635592	PE/PPE	PPE39	Rv2353c
2637688	2639535	PE/PPE	PPE40	Rv2356c
2651753	2651938	PE/PPE	PE_PGRS40	Rv2371
2692799	2693884	PE/PPE	PE_PGRS41	Rv2396
2706017	2706736	PE/PPE	PE24	Rv2408
2727336	2727920	PE/PPE	PPE41	Rv2430c
2727967	2728266	PE/PPE	PE25	Rv2431c
2795301	2797385	PE/PPE	PE_PGRS42	Rv2487c
2801254	2806236	PE/PPE	PE_PGRS43	Rv2490c
2835785	2837263	PE/PPE	PE26	Rv2519
2921551	2923182	PE/PPE	PE_PGRS44	Rv2591
2935046	2936788	PE/PPE	PPE42	Rv2608
2943600	2944985	PE/PPE	PE_PGRS45	Rv2615c
2960105	2962441	PE/PPE	PE_PGRS46	Rv2634c
3053914	3055491	PE/PPE	PE_PGRS47	Rv2741
3076894	3078078	PE/PPE	PPE43	Rv2768c
3078158	3078985	PE/PPE	PE27	Rv2769c
3079309	3080457	PE/PPE	PPE44	Rv2770c
3162268	3164115	PE/PPE	PE_PGRS48	Rv2853
3179368	3180531	PE/PPE	gcpE	Rv2868c
3200794	3202020	PE/PPE	PPE45	Rv2892c
3376939	3378243	PE/PPE	PPE46	Rv3018c
3378329	3378415	PE/PPE	PE27A	Rv3018A
3379036	3379329	PE/PPE	esxS	Rv3020c
3379376	3380452	PE/PPE	PPE47	Rv3021c
3380440	3380682	PE/PPE	PPE48	Rv3022c
3380679	3380993	PE/PPE	PE29	Rv3022A
3465778	3467091	PE/PPE	lipY	Rv3097c
3490476	3491651	PE/PPE	PPE49	Rv3125c
3501334	3501732	PE/PPE	PPE50	Rv3135
3501794	3502936	PE/PPE	PPE51	Rv3136
3510088	3511317	PE/PPE	PPE52	Rv3144c
3527391	3529163	PE/PPE	PPE53	Rv3159c
3729364	3736935	PE/PPE	PPE54	Rv3343c
3736984	3738438	PE/PPE	PE_PGRS49	Rv3344c
3738158	3742774	PE/PPE	PE_PGRS50	Rv3345c
3743711	3753184	PE/PPE	PPE55	Rv3347c
3755952	3767102	PE/PPE	PPE56	Rv3350c
3778568	3780334	PE/PPE	PE_PGRS51	Rv3367
3801653	3803848	PE/PPE	PE_PGRS52	Rv3388
3842239	3842769	PE/PPE	PPE57	Rv3425
3843036	3843734	PE/PPE	PPE58	Rv3426
3847165	3847701	PE/PPE	PPE59	Rv3429
3894093	3894389	PE/PPE	PE31	Rv3477
3894426	3895607	PE/PPE	PPE60	Rv3478
3926569	3930714	PE/PPE	PE_PGRS53	Rv3507
3931005	3936710	PE/PPE	PE_PGRS54	Rv3508
3939617	3941761	PE/PPE	PE_PGRS55	Rv3511
3941724	3944963	PE/PPE	PE_PGRS56	Rv3512
3945794	3950263	PE/PPE	PE_PGRS57	Rv3514
3969343	3970563	PE/PPE	PPE61	Rv3532
3970705	3972453	PE/PPE	PPE62	Rv3533c
3978059	3979498	PE/PPE	PPE63	Rv3539
3997980	3999638	PE/PPE	PPE64	Rv3558
4031404	4033158	PE/PPE	PE_PGRS58	Rv3590c
4036731	4038050	PE/PPE	PE_PGRS59	Rv3595c
4060648	4061889	PE/PPE	PPE65	Rv3621c
4061899	4062198	PE/PPE	PE32	Rv3622c
4091233	4091517	PE/PPE	PE33	Rv3650
4093632	4093946	PE/PPE	PE_PGRS60	Rv3652
4093940	4094527	PE/PPE	PE_PGRS61	Rv3653
4189285	4190232	PE/PPE	PPE66	Rv3738c
4190284	4190517	PE/PPE	PPE67	Rv3739c
4196171	4196506	PE/PPE	PE34	Rv3746c
4276571	4278085	PE/PPE	PE_PGRS62	Rv3812
4286721	4287935	PE/PPE	.	Rv3822
4350745	4351044	PE/PPE	PE35	Rv3872
4351075	4352181	PE/PPE	PPE68	Rv3873
4374484	4375683	PE/PPE	PPE69	Rv3892c
4375762	4375995	PE/PPE	PE36	Rv3893c
23173	23273	Repeat	.	.
79507	79551	Repeat	.	.
80236	80550	Repeat	.	.
103713	105215	Repeat	.	.
154073	154125	Repeat	.	.
154126	154178	Repeat	.	.
154179	154231	Repeat	.	.
206812	206850	Repeat	.	.
206869	206907	Repeat	.	.
272855	272955	Repeat	.	.
547488	547517	Repeat	.	.
580578	580654	Repeat	.	.
580655	580731	Repeat	.	.
580732	580808	Repeat	.	.
616828	616878	Repeat	.	.
642754	642811	Repeat	.	.
701247	701369	Repeat	.	.
703912	703985	Repeat	.	.
706790	706863	Repeat	.	.
709425	709548	Repeat	.	.
709585	709663	Repeat	.	.
711624	711702	Repeat	.	.
795467	795518	Repeat	.	.
802429	802477	Repeat	.	.
812835	812921	Repeat	.	.
812922	812975	Repeat	.	.
863155	863255	Repeat	.	.
889017	889020	Repeat	.	.
889021	889048	Repeat	.	.
890348	890375	Repeat	.	.
890376	890379	Repeat	.	.
960173	960225	Repeat	.	.
960226	960278	Repeat	.	.
960279	960333	Repeat	.	.
1025458	1025472	Repeat	.	.
1026879	1026893	Repeat	.	.
1027061	1027076	Repeat	.	.
1029345	1029360	Repeat	.	.
1164572	1165435	Repeat	.	.
1165532	1165549	Repeat	.	.
1179345	1179395	Repeat	.	.
1251621	1252945	Repeat	.	.
1276296	1277643	Repeat	.	.
1277843	1277846	Repeat	.	.
1277847	1277863	Repeat	.	.
1278800	1278816	Repeat	.	.
1278817	1278820	Repeat	.	.
1305495	1305556	Repeat	.	.
1305557	1305618	Repeat	.	.
1305619	1305661	Repeat	.	.
1456585	1456627	Repeat	.	.
1457453	1457504	Repeat	.	.
1457505	1457557	Repeat	.	.
1468143	1468161	Repeat	.	.
1469633	1469651	Repeat	.	.
1507531	1507581	Repeat	.	.
1541949	1541951	Repeat	.	.
1543307	1543309	Repeat	.	.
1612558	1612578	Repeat	.	.
1612579	1612599	Repeat	.	.
1612600	1612620	Repeat	.	.
1612621	1612641	Repeat	.	.
1612642	1612662	Repeat	.	.
1625366	1625418	Repeat	.	.
1644261	1644313	Repeat	.	.
1644314	1644364	Repeat	.	.
1779266	1779277	Repeat	.	.
1779959	1780047	Repeat	.	.
1780485	1780573	Repeat	.	.
1788514	1789811	Repeat	.	.
1830074	1830125	Repeat	.	.
1907460	1907515	Repeat	.	.
1907516	1907571	Repeat	.	.
1927218	1928589	Repeat	.	.
1938093	1938145	Repeat	.	.
1944756	1944808	Repeat	.	.
1982965	1983042	Repeat	.	.
1983043	1983120	Repeat	.	.
1983121	1983198	Repeat	.	.
1983199	1983276	Repeat	.	.
1983277	1983354	Repeat	.	.
1987703	1987730	Repeat	.	.
1989030	1989057	Repeat	.	.
1996101	1996128	Repeat	.	.
1997428	1997455	Repeat	.	.
1998584	1998597	Repeat	.	.
1999800	1999813	Repeat	.	.
2059441	2059498	Repeat	.	.
2059518	2059575	Repeat	.	.
2163393	2163461	Repeat	.	.
2163462	2163530	Repeat	.	.
2163741	2163809	Repeat	.	.
2163810	2163878	Repeat	.	.
2163879	2163947	Repeat	.	.
2163948	2164016	Repeat	.	.
2164017	2164085	Repeat	.	.
2195989	2197350	Repeat	.	.
2330147	2330225	Repeat	.	.
2365414	2365441	Repeat	.	.
2366741	2366768	Repeat	.	.
2372437	2372492	Repeat	.	.
2372494	2372549	Repeat	.	.
2430117	2430144	Repeat	.	.
2431444	2431471	Repeat	.	.
2458392	2458449	Repeat	.	.
2493801	2493818	Repeat	.	.
2522173	2522230	Repeat	.	.
2523184	2523236	Repeat	.	.
2531898	2531950	Repeat	.	.
2531951	2532003	Repeat	.	.
2532004	2532056	Repeat	.	.
2532057	2532109	Repeat	.	.
2532110	2532162	Repeat	.	.
2532163	2532212	Repeat	.	.
2550011	2550013	Repeat	.	.
2550014	2550041	Repeat	.	.
2551341	2551368	Repeat	.	.
2551369	2551371	Repeat	.	.
2636904	2636931	Repeat	.	.
2687128	2687179	Repeat	.	.
2687180	2687257	Repeat	.	.
2716315	2716391	Repeat	.	.
2720644	2720656	Repeat	.	.
2721844	2721856	Repeat	.	.
2762762	2763061	Repeat	.	.
2763397	2763696	Repeat	.	.
2784614	2784642	Repeat	.	.
2785942	2785970	Repeat	.	.
2800671	2800918	Repeat	.	.
2806368	2806625	Repeat	.	.
2972106	2972108	Repeat	.	.
2972109	2972136	Repeat	.	.
2973436	2973463	Repeat	.	.
2973464	2973466	Repeat	.	.
2983019	2983033	Repeat	.	.
2996003	2996053	Repeat	.	.
2996054	2996104	Repeat	.	.
2996105	2996155	Repeat	.	.
3007063	3007115	Repeat	.	.
3007116	3007168	Repeat	.	.
3007169	3007221	Repeat	.	.
3013612	3013687	Repeat	.	.
3073055	3073112	Repeat	.	.
3119185	3119294	Repeat	.	.
3119335	3119370	Repeat	.	.
3119411	3119446	Repeat	.	.
3119484	3119519	Repeat	.	.
3119556	3119591	Repeat	.	.
3119627	3119662	Repeat	.	.
3119701	3119736	Repeat	.	.
3119777	3119812	Repeat	.	.
3119848	3119883	Repeat	.	.
3119921	3119956	Repeat	.	.
3119995	3120030	Repeat	.	.
3120068	3120103	Repeat	.	.
3120141	3120176	Repeat	.	.
3120213	3120248	Repeat	.	.
3120285	3120320	Repeat	.	.
3120359	3120394	Repeat	.	.
3120433	3120468	Repeat	.	.
3120504	3120523	Repeat	.	.
3121882	3121897	Repeat	.	.
3121938	3121973	Repeat	.	.
3122013	3122048	Repeat	.	.
3122086	3122121	Repeat	.	.
3122158	3122193	Repeat	.	.
3122230	3122265	Repeat	.	.
3122303	3122338	Repeat	.	.
3122375	3122410	Repeat	.	.
3122436	3122471	Repeat	.	.
3122513	3122548	Repeat	.	.
3122585	3122620	Repeat	.	.
3122661	3122696	Repeat	.	.
3122738	3122773	Repeat	.	.
3122811	3122846	Repeat	.	.
3122882	3122917	Repeat	.	.
3122955	3122990	Repeat	.	.
3123029	3123064	Repeat	.	.
3123102	3123137	Repeat	.	.
3123173	3123208	Repeat	.	.
3123248	3123283	Repeat	.	.
3123318	3123353	Repeat	.	.
3123390	3123425	Repeat	.	.
3123467	3123502	Repeat	.	.
3123541	3123576	Repeat	.	.
3155874	3155927	Repeat	.	.
3155928	3155981	Repeat	.	.
3155982	3156035	Repeat	.	.
3156036	3156089	Repeat	.	.
3160522	3160583	Repeat	.	.
3171468	3171518	Repeat	.	.
3171522	3171572	Repeat	.	.
3171576	3171616	Repeat	.	.
3181794	3181836	Repeat	.	.
3192202	3192254	Repeat	.	.
3192255	3192307	Repeat	.	.
3192308	3192360	Repeat	.	.
3318835	3318889	Repeat	.	.
3319468	3319568	Repeat	.	.
3319569	3319666	Repeat	.	.
3333768	3333773	Repeat	.	.
3335787	3335792	Repeat	.	.
3381351	3381365	Repeat	.	.
3382660	3382674	Repeat	.	.
3481399	3481413	Repeat	.	.
3482708	3482722	Repeat	.	.
3551227	3551229	Repeat	.	.
3551230	3551257	Repeat	.	.
3552557	3552584	Repeat	.	.
3552585	3552587	Repeat	.	.
3552710	3552712	Repeat	.	.
3552713	3552740	Repeat	.	.
3554040	3554067	Repeat	.	.
3554068	3554070	Repeat	.	.
3591493	3591569	Repeat	.	.
3626614	3626666	Repeat	.	.
3658658	3658715	Repeat	.	.
3704895	3705004	Repeat	.	.
3710382	3710409	Repeat	.	.
3711709	3711736	Repeat	.	.
3743198	3743510	Repeat	.	.
3769514	3769720	Repeat	.	.
3769754	3769862	Repeat	.	.
3770994	3771091	Repeat	.	.
3795058	3795085	Repeat	.	.
3796385	3796412	Repeat	.	.
3799987	3800011	Repeat	.	.
3801530	3801554	Repeat	.	.
3883550	3884921	Repeat	.	.
3890779	3890806	Repeat	.	.
3892106	3892133	Repeat	.	.
3945098	3945597	Repeat	.	.
3950830	3951329	Repeat	.	.
3991568	3991625	Repeat	.	.
4052949	4052966	Repeat	.	.
4052971	4052994	Repeat	.	.
4052995	4053021	Repeat	.	.
4053106	4053216	Repeat	.	.
4053217	4053327	Repeat	.	.
4053328	4053438	Repeat	.	.
4053439	4053549	Repeat	.	.
4075615	4075630	Repeat	.	.
4077735	4077750	Repeat	.	.
4078506	4078518	Repeat	.	.
4079786	4079798	Repeat	.	.
4134601	4134725	Repeat	.	.
4348721	4348773	Repeat	.	.
4348774	4348826	Repeat	.	.
4353280	4353330	Repeat	.	.
4353331	4353381	Repeat	.	.
4353382	4353432	Repeat	.	.
